# Pervasive aggregation and depletion of host and viral proteins in response to cysteine-reactive electrophilic compounds

**DOI:** 10.1101/2023.10.30.564067

**Authors:** Ashley R. Julio, Flowreen Shikwana, Cindy Truong, Nikolas R. Burton, Emil Dominguez, Alexandra C. Turmon, Jian Cao, Keriann Backus

## Abstract

Protein homeostasis is tightly regulated, with damaged or misfolded proteins quickly eliminated by the proteasome and autophagosome pathways. By co-opting these processes, targeted protein degradation technologies enable pharmacological manipulation of protein abundance. Recently, cysteine-reactive molecules have been added to the degrader toolbox, which offer the benefit of unlocking the therapeutic potential of ‘undruggable’ protein targets. The proteome-wide impact of these molecules remains to be fully understood and given the general reactivity of many classes of cysteine-reactive electrophiles, on- and off-target effects are likely. Using chemical proteomics, we identified a cysteine-reactive small molecule degrader of the SARS-CoV-2 non-structural protein 14 (nsp14), which effects degradation through direct modification of cysteines in both nsp14 and in host chaperones together with activation of global cell stress response pathways. We find that cysteine-reactive electrophiles increase global protein ubiquitylation, trigger proteasome activation, and result in widespread aggregation and depletion of host proteins, including components of the nuclear pore complex. Formation of stress granules was also found to be a remarkably ubiquitous cellular response to nearly all cysteine-reactive compounds and degraders. Collectively, our study sheds light on complexities of covalent target protein degradation and highlights untapped opportunities in manipulating and characterizing proteostasis processes via deciphering the cysteine-centric regulation of stress response pathways.
