## Supplementary material for "Pervasive aggregation and depletion of host and viral proteins in response to cysteine-reactive electrophilic compounds": Table S11

### Sheet: SUMMARY
	Sheet Name	Description
1	isoTOP-ABPP PXD046278	Files corresponding to PRIDE identifier PXD046278 (for any isoTOP-ABPP data)
2	PXD046393	All other proteomic data corresponding to PRIDE identifier PXD046393 (data from Figures 3-6)

### Sheet: isoTOP-ABPP PXD046278
Files	Corresponding Compound as labeled in manuscript
2022-08-05-KB-FAIMS-ED-isoTOP-EN450-1	EN450
2022-08-05-KB-FAIMS-ED-isoTOP-EN450-2	EN450
2022-08-05-KB-FAIMS-FS-isoTOP-EN450-1	EN450
2022-08-05-KB-FAIMS-FS-isoTOP-EN450-2	EN450
2023-05-15-KB-FAIMS-FS-JC17isotop-1	JC17
2023-05-15-KB-FAIMS-FS-JC17isotop-2	JC17
2023-05-15-KB-FAIMS-FS-JC17isotop-3	JC17
2020-1-13-kb-70min_FAIMS_100micron_3cv_-35_-45_-55--OTIT_AJ-JC19-1-isoTOP	JC19
2020-1-13-kb-70min_FAIMS_100micron_3cv_-35_-45_-55--OTIT_AJ-JC19-2-isoTOP	JC19
2021-08-28-KB-FAIMS-AJ-isoTOP-JC191-100uM	JC19
2021-12-11-KB-FS-70min-isoTOP-JC19-1-fs013	JC19
2021-12-11-KB-FS-70min-isoTOP-JC19-2-fs013	JC19
2021-12-11-KB-FS-70min-isoTOP-JC19-3-fs013	JC19
2021-12-17-FS-FS014-JC19-1	JC19
2021-12-17-FS-FS014-JC19-2	JC19
2022-01-05-KB-FS015-jc19-a	JC19
2022-01-07-KB-FS016-jc19-1	JC19
2022-01-07-KB-FS016-jc19-2	JC19
2022-01-09-KB-FS016-jc19-1rerun	JC19
2022-01-09-KB-FS016-jc19-2rerun	JC19
2022-01-17-KB-FS017-jc19	JC19
2022-01-26-KB-FS019-JC19-10	JC19
2022-02-08-KB-FS022-JC19-100	JC19
2022-12-08-KB-FS-NSP14-jc19-isotop-1	JC19
2022-12-08-KB-FS-NSP16-jc19-isotop-1	JC19
2022-12-08-KB-FS-NSP16-jc19-isotop-2	JC19
2022-12-08-KB-FS-NSP16-jc19-isotop-3	JC19
2022-12-08-KB-FS-NSP9-jc19-isotop-1	JC19
2022-12-08-KB-FS-NSP9-jc19-isotop-2	JC19
2022-12-08-KB-FS-NSP9-jc19-isotop-3	JC19
2023-02-01-KB-FAIMS-FS-nsp10-jc19-1	JC19
2023-02-01-KB-FAIMS-FS-nsp10-jc19-1_20230201201010	JC19
2023-02-01-KB-FAIMS-FS-nsp10-jc19-2	JC19
2023-02-01-KB-FAIMS-FS-nsp10-jc19-2_20230201215452	JC19
2023-02-01-KB-FAIMS-FS-nsp10-jc19-3	JC19
2023-02-01-KB-FAIMS-FS-nsp14-jc19-1	JC19
2021-03-05-kb-70min_FAIMS_100micron_3cv_-35_-34_-55_AJ-JC36-1	JC36
2021-03-05-kb-70min_FAIMS_100micron_3cv_-35_-34_-55_AJ-JC36-2	JC36
2022-01-26-KB-FS019-JC36-1	JC36
2022-01-26-KB-FS019-JC36-2	JC36
2022-02-08-KB-FS022-JC36-1	JC36
2022-02-08-KB-FS022-JC36-2	JC36
2020-1-13-kb-70min_FAIMS_100micron_3cv_-35_-45_-55--OTIT_AJ-c2-isoTOP	KB2
2021-03-05-kb-70min_FAIMS_100micron_3cv_-35_-34_-55_AJ-C2	KB2
2022-01-25-KB-FS019-C2-1	KB2
2022-01-26-KB-FS019-C2-1	KB2
2022-01-26-KB-FS019-C2-2	KB2
2022-01-26-KB-FS019-C2-3_20220126172809	KB2
2022-02-08-KB-FS022-C2-1	KB2
2023-02-04-KB-FAIMS-FS-nsp10-KB2-1	KB2
2023-02-04-KB-FAIMS-FS-nsp10-KB2-2	KB2
2023-02-04-KB-FAIMS-FS-nsp10-KB2-3	KB2
2023-02-04-KB-FAIMS-FS-nsp16-KB2-1	KB2
2023-02-04-KB-FAIMS-FS-nsp16-KB2-2	KB2
2023-02-04-KB-FAIMS-FS-nsp16-KB2-3	KB2
2023-02-15-KB-FAIMS-FS-nsp9-kb2-1	KB2
2023-02-15-KB-FAIMS-FS-nsp9-kb2-2	KB2
2023-02-15-KB-FAIMS-FS-nsp9-kb2-3	KB2
2021-03-05-kb-70min_FAIMS_100micron_3cv_-35_-34_-55_AJ-CF3-1	KB3
2022-01-17-KB-FS017-CF3-1	KB3
2022-01-17-KB-FS017-CF3-2	KB3
2022-12-19-KB-FAIMS-FS-nsp10-kb3-isotop-1	KB3
2022-12-19-KB-FAIMS-FS-nsp10-kb3-isotop-2	KB3
2022-12-19-KB-FAIMS-FS-nsp10-kb3-isotop-3	KB3
2022-12-19-KB-FAIMS-FS-nsp14-kb3-isotop-1	KB3
2022-12-19-KB-FAIMS-FS-nsp9-kb3-isotop-1	KB3
2022-12-19-KB-FAIMS-FS-nsp9-kb3-isotop-2	KB3
2022-12-19-KB-FAIMS-FS-nsp9-kb3-isotop-3	KB3
2023-02-01-KB-FAIMS-FS-nsp16-KB3-1	KB3
2023-02-01-KB-FAIMS-FS-nsp16-KB3-2	KB3
2023-02-01-KB-FAIMS-FS-nsp16-KB3-3	KB3
2022-01-17-KB-FS017-BDH42-1	KB7
2022-01-17-KB-FS017-BDH42-2	KB7
2021-12-11-KB-FS-70min-isoTOP-NB001-1-fs013	NB001
2021-12-11-KB-FS-70min-isoTOP-NB001-2-fs013	NB001
2021-12-11-KB-FS-70min-isoTOP-NB001-3-fs013	NB001
2022-01-05-KB-FS015-177-1	NB177
2022-01-05-KB-FS015-177-2	NB177
2022-01-05-KB-FS015-177-3	NB177
2021-12-17-FS-FS014-NB179-1	NB179
2021-12-17-FS-FS014-NB179-2	NB179
2023-05-15-KB-FAIMS-FS-NB92isotop-1	NB92
2023-05-15-KB-FAIMS-FS-NB92isotop-2	NB92
2023-05-15-KB-FAIMS-FS-NB92isotop-3	NB92

### Sheet: PXD046393
Files	Corresponding experiment
2020-1-21-kb-70min_FAIMS_100micron_3cv_-35_-45_-55--OTIT_AJ-DMSO-1	JC19 LFQ
2020-1-21-kb-70min_FAIMS_100micron_3cv_-35_-45_-55--OTIT_AJ-DMSO-2	JC19 LFQ
2020-1-21-kb-70min_FAIMS_100micron_3cv_-35_-45_-55--OTIT_AJ-DMSO-3	JC19 LFQ
2020-1-21-kb-70min_FAIMS_100micron_3cv_-35_-45_-55--OTIT_AJ-JC19-1	JC19 LFQ
2020-1-21-kb-70min_FAIMS_100micron_3cv_-35_-45_-55--OTIT_AJ-JC19-2	JC19 LFQ
2020-1-21-kb-70min_FAIMS_100micron_3cv_-35_-45_-55--OTIT_AJ-JC19-3	JC19 LFQ
2021_12_13_AJ_XRNAX_JC19_1	JC19 XRNAX
2021_12_13_AJ_XRNAX_JC19_2	JC19 XRNAX
2021-02-04-kb-70min_FAIMS_100micron_3cv_-35_-45_-55_AJ-JC19-1	JC19yne cell enrich
2021-02-04-kb-70min_FAIMS_100micron_3cv_-35_-45_-55_AJ-JC19-2	JC19yne cell enrich
2021-02-04-kb-70min_FAIMS_100micron_3cv_-35_-45_-55_AJ-JC19-3	JC19yne cell enrich
2021-02-04-kb-70min_FAIMS_100micron_3cv_-35_-45_-55_AJ-JC19-alkyne-1	JC19yne cell enrich
2021-02-04-kb-70min_FAIMS_100micron_3cv_-35_-45_-55_AJ-JC19-alkyne-2	JC19yne cell enrich
2021-02-04-kb-70min_FAIMS_100micron_3cv_-35_-45_-55_AJ-JC19-alkyne-3	JC19yne cell enrich
2021-02-05-kb-70min_FAIMS_100micron_3cv_-35_-45_-55_AJ-JC19-1-rerun	JC19yne cell enrich
2021-02-05-kb-70min_FAIMS_100micron_3cv_-35_-45_-55_AJ-JC19-2-rerun	JC19yne cell enrich
2021-02-05-kb-70min_FAIMS_100micron_3cv_-35_-45_-55_AJ-JC19-3-rerun	JC19yne cell enrich
2021-02-05-kb-70min_FAIMS_100micron_3cv_-35_-45_-55_AJ-JC19-alkyne-1-rerun	JC19yne cell enrich
2021-02-05-kb-70min_FAIMS_100micron_3cv_-35_-45_-55_AJ-JC19-alkyne-2-rerun	JC19yne cell enrich
2021-02-05-kb-70min_FAIMS_100micron_3cv_-35_-45_-55_AJ-JC19-alkyne-3-rerun	JC19yne cell enrich
2021-06-18-KB-35-45-55-OTIT-AJ-NSP14-untagged-JC191	JC19 vs JC19yne lysate (untagged)
2021-06-18-KB-35-45-55-OTIT-AJ-NSP14-untagged-JC192	JC19 vs JC19yne lysate (untagged)
2021-06-18-KB-35-45-55-OTIT-AJ-NSP14-untagged-JC193	JC19 vs JC19yne lysate (untagged)
2021-06-18-KB-35-45-55-OTIT-AJ-NSP14-untagged-JC19yne-1	JC19 vs JC19yne lysate (untagged)
2021-06-18-KB-35-45-55-OTIT-AJ-NSP14-untagged-JC19yne-1_20210621105532	JC19 vs JC19yne lysate (untagged)
2021-06-18-KB-35-45-55-OTIT-AJ-NSP14-untagged-JC19yne-2	JC19 vs JC19yne lysate (untagged)
2021-07-13-KB-35-45-55-OTOT-FSAJ-CflagL1	SILAC IP-MS: GFP-FLAG vs NSP14-FLAG
2021-07-13-KB-35-45-55-OTOT-FSAJ-CflagL2	SILAC IP-MS: GFP-FLAG vs NSP14-FLAG
2021-07-27-KB-nofaims-AJFS-SILAC-NSP14-Cflag1-rerun	SILAC IP-MS: GFP-FLAG vs NSP14-FLAG
2021-07-27-KB-nofaims-FAJFS-SILAC-NSP14-Cflag2-rerun	SILAC IP-MS: GFP-FLAG vs NSP14-FLAG
2021-08-12-KB-FAIMS-AJ-cflaglysate-jc19-01	JC19 lysate competition
2021-08-12-KB-FAIMS-AJ-cflaglysate-jc19-02	JC19 lysate competition
2021-08-12-KB-FAIMS-AJ-cflaglysate-jc19-03	JC19 lysate competition
2021-08-12-KB-FAIMS-AJ-cflaglysate-jc19yne-J2	JC19 lysate competition
2021-08-12-KB-FAIMS-AJ-cflaglysate-jc19yne-J3	JC19 lysate competition
2022_01_07_KB_AJ_incell_jc19yne_comp_D1_rerun	JC19 cell competition
2022_01_07_KB_AJ_incell_jc19yne_comp_D2_rerun	JC19 cell competition
2022_01_07_KB_AJ_incell_jc19yne_comp_D3_rerun	JC19 cell competition
2022_01_07_KB_AJ_incell_jc19yne_comp_J1_rerun	JC19 cell competition
2022_01_07_KB_AJ_incell_jc19yne_comp_J2_rerun	JC19 cell competition
2022_01_07_KB_AJ_incell_jc19yne_comp_J3_rerun	JC19 cell competition
2022-01-06-KB-AJ-incell-jc19yne-comp-D1	JC19 cell competition
2022-01-06-KB-AJ-incell-jc19yne-comp-D2	JC19 cell competition
2022-01-06-KB-AJ-incell-jc19yne-comp-D3	JC19 cell competition
2022-01-06-KB-AJ-incell-jc19yne-comp-J1	JC19 cell competition
2022-01-06-KB-AJ-incell-jc19yne-comp-J2	JC19 cell competition
2022-01-06-KB-AJ-incell-jc19yne-comp-J3	JC19 cell competition
2022-03-22-KB-AJ-JC19-SILAC-IP-1	SILAC IP-MS: NSP14-FLAG JC19 + NB001
2022-03-22-KB-AJ-JC19-SILAC-IP-2	SILAC IP-MS: NSP14-FLAG JC19 + NB001
2022-03-22-KB-AJ-JC19-SILAC-IP-3	SILAC IP-MS: NSP14-FLAG JC19 + NB001
2022-03-22-KB-AJ-NB001-SILAC-IP-1	SILAC IP-MS: NSP14-FLAG JC19 + NB001
2022-03-22-KB-AJ-NB001-SILAC-IP-2	SILAC IP-MS: NSP14-FLAG JC19 + NB001
2022-03-22-KB-AJ-NB001-SILAC-IP-3	SILAC IP-MS: NSP14-FLAG JC19 + NB001
2022-09-10-KB-FS-NSP14-ED24-D1	EN40yne enrichment (in cell)
2022-09-10-KB-FS-NSP14-ED24-D2	EN40yne enrichment (in cell)
2022-09-10-KB-FS-NSP14-ED24-D3	EN40yne enrichment (in cell)
2022-09-10-KB-FS-NSP14-ED24-D4	EN40yne enrichment (in cell)
2022-09-10-KB-FS-NSP14-ED24-E1	EN40yne enrichment (in cell)
2022-09-10-KB-FS-NSP14-ED24-E2	EN40yne enrichment (in cell)
2022-09-10-KB-FS-NSP14-ED24-E3	EN40yne enrichment (in cell)
2022-09-10-KB-FS-NSP14-ED24-E4	EN40yne enrichment (in cell)
2022-10-01-KB-FAIMS-FS-controlKD-1	PDI6 KD LFQ
2022-10-01-KB-FAIMS-FS-controlKD-2	PDI6 KD LFQ
2022-10-01-KB-FAIMS-FS-controlKD-3	PDI6 KD LFQ
2022-10-01-KB-FAIMS-FS-pdi6KD-1	PDI6 KD LFQ
2022-10-01-KB-FAIMS-FS-pdi6KD-2	PDI6 KD LFQ
2022-10-01-KB-FAIMS-FS-pdi6KD-3	PDI6 KD LFQ
2022-10-18-KB-FAIMS-FS-controlKD-NSP14-1	PDI6 KD LFQ (+nsp14)
2022-10-18-KB-FAIMS-FS-controlKD-NSP14-2	PDI6 KD LFQ (+nsp14)
2022-10-18-KB-FAIMS-FS-controlKD-NSP14-3	PDI6 KD LFQ (+nsp14)
2022-10-18-KB-FAIMS-FS-pdi6KD-NSP14-1	PDI6 KD LFQ (+nsp14)
2022-10-18-KB-FAIMS-FS-pdi6KD-NSP14-2	PDI6 KD LFQ (+nsp14)
2022-10-18-KB-FAIMS-FS-pdi6KD-NSP14-3	PDI6 KD LFQ (+nsp14)
2022-12-15-nofaims-KB-AJ-SILAC-nonsp14-1-redo	with and without nsp14 SILAC
2022-12-15-nofaims-KB-AJ-SILAC-nonsp14-2-redo	with and without nsp14 SILAC
2022-12-15-nofaims-KB-AJ-SILAC-nonsp14-3-redo	with and without nsp14 SILAC
2022-12-15-nofaims-KB-AJ-SILAC-withnsp14-1-redo	with and without nsp14 SILAC
2022-12-15-nofaims-KB-AJ-SILAC-withnsp14-2-redo	with and without nsp14 SILAC
2022-12-15-nofaims-KB-AJ-SILAC-withnsp14-3-redo	with and without nsp14 SILAC
2023-06-20-KB-noFAIMS-FS-ED1LFQ-moreconc-D1	EN450 LFQ
2023-06-20-KB-noFAIMS-FS-ED1LFQ-moreconc-D2	EN450 LFQ
2023-06-20-KB-noFAIMS-FS-ED1LFQ-moreconc-D3	EN450 LFQ
2023-06-20-KB-noFAIMS-FS-ED1LFQ-moreconc-ED1-1	EN450 LFQ
2023-06-20-KB-noFAIMS-FS-ED1LFQ-moreconc-ED1-2	EN450 LFQ
2023-06-20-KB-noFAIMS-FS-ED1LFQ-moreconc-ED1-3	EN450 LFQ
2023-06-30-KB-noFAIMS-FS-JC19LFQinsol-D1	JC19 insoluble LFQ
2023-06-30-KB-noFAIMS-FS-JC19LFQinsol-D2	JC19 insoluble LFQ
2023-06-30-KB-noFAIMS-FS-JC19LFQinsol-D3	JC19 insoluble LFQ
2023-06-30-KB-noFAIMS-FS-JC19LFQinsol-J1	JC19 insoluble LFQ
2023-06-30-KB-noFAIMS-FS-JC19LFQinsol-J2	JC19 insoluble LFQ
2023-06-30-KB-noFAIMS-FS-JC19LFQinsol-J3	JC19 insoluble LFQ
2023-07-02-KB-noFAIMS-FS-ED1LFQinsol-D1	EN450 insoluble LFQ
2023-07-02-KB-noFAIMS-FS-ED1LFQinsol-D2	EN450 insoluble LFQ
2023-07-02-KB-noFAIMS-FS-ED1LFQinsol-D3	EN450 insoluble LFQ
2023-07-02-KB-noFAIMS-FS-ED1LFQinsol-E1	EN450 insoluble LFQ
2023-07-02-KB-noFAIMS-FS-ED1LFQinsol-E2	EN450 insoluble LFQ
2023-07-02-KB-noFAIMS-FS-ED1LFQinsol-E3	EN450 insoluble LFQ
